# Modulation of the cAMP levels with a conserved actinobacteria phosphodiesterase enzyme reduces antimicrobial tolerance in mycobacteria

**DOI:** 10.1101/2020.08.26.267864

**Authors:** Michael Thomson, Kanokkan Nunta, Ashleigh Cheyne, Yi liu, Acely Garza-Garcia, Gerald Larrouy-Maumus

## Abstract

Antimicrobial tolerance (AMT) is the gateway to the development of antimicrobial resistance (AMR) and is therefore a major issue that needs to be addressed.

The second messenger cyclic-AMP (cAMP), which is conserved across all taxa, is involved in propagating signals from environmental stimuli and converting these into a response. In bacteria, such as *M. tuberculosis*, *P. aeruginosa*, *V. cholerae* and *B. pertussis*, cAMP has been implicated in virulence, metabolic regulation and gene expression. However, cAMP signalling in mycobacteria is particularly complex due to the redundancy of adenylate cyclases, which are enzymes that catalyse the formation of cAMP from ATP, and the poor activity of the only known phosphodiesterase (PDE) enzyme, which degrades cAMP into 5’- AMP.

Based on these two features, the modulation of this system with the aim of investigating cAMP signalling and its involvement in AMT in mycobacteria id difficult.

To address this pressing need, we identified a new cAMP-degrading phosphodiesterase enzyme (Rv1339) and used it to significantly decrease the intrabacterial levels of cAMP in mycobacteria. This analysis revealed that this enzyme increased the antimicrobial susceptibility of *M. smegmatis* mc^2^155. Using a combination of metabolomics, RNA-sequencing, antimicrobial susceptibility assays and bioenergetics analysis, we were able to characterize the molecular mechanism underlying this increased susceptibility.

This work represents an important milestone showing that the targeting of cAMP signalling is a promising new avenue for antimicrobial development and expands our understanding of cAMP signalling in mycobacteria.
