## Supplementary Table 3 for "Modulation of the cAMP levels with a conserved actinobacteria phosphodiesterase enzyme reduces antimicrobial tolerance in mycobacteria"

### Sheet: RNASeq_data_AC_070420
	baseMean	log2FoldChange	lfcSE	stat	pvalue	padj	Locus	Mtb.Orthologue	Protein.name
MSMEG_0050	205.437	-0.587712	0.142815	-4.11519	3.87e-05	0.00116763	-		hypothetical protein MSMEG_0050
MSMEG_0051	280.357	-0.514375	0.138729	-3.70777	0.00020909	0.00529945	-	Rv3862c	transcription factor WhiB family protein
MSMEG_0074	2378.17	-0.388821	0.0917762	-4.23662	2.27e-05	0.000720355	-		IS1549, transposase
MSMEG_0083	736.519	-0.350483	0.0982033	-3.56895	0.000358418	0.00838178	-	Rv3883c	membrane-anchored mycosin mycp1
MSMEG_0084	135.058	-0.93064	0.165139	-5.63548	1.75e-08	9.9e-07	-		phosphocarrier protein HPr
MSMEG_0085	909.405	-0.994825	0.10198	-9.75513	1.75e-22	2.56e-20	-		PTS system, Fru family protein, IIABC components
MSMEG_0086	419.827	-1.08553	0.110298	-9.84179	7.44e-23	1.11e-20	-		1-phosphofructokinase
MSMEG_0087	352.268	-1.01025	0.124246	-8.13107	4.26e-16	4.27e-14	-		glucitol operon repressor
MSMEG_0088	453.21	-1.0579	0.116975	-9.04388	1.51e-19	1.85e-17	ptsI		phosphoenolpyruvate-protein phosphotransferase
MSMEG_0089	182.498	-0.968263	0.151243	-6.40202	1.53e-10	1.13e-08	-		chromosome condensation protein
MSMEG_0116	307.822	0.463246	0.143144	3.23622	0.00121122	0.0234105	-		taurine import ATP-binding protein TauB
MSMEG_0131	1334.35	-1.05469	0.0889178	-11.8614	1.88e-32	5.23e-30	-	Rv0166	long-chain-fatty-acid--CoA ligase
MSMEG_0132	1478.49	-0.551803	0.102038	-5.40783	6.38e-08	3.34e-06	-	Rv0167,Rv0587	hypothetical protein MSMEG_0132
MSMEG_0133	1179.79	-0.506505	0.0891978	-5.67845	1.36e-08	7.93e-07	-	Rv0168,Rv0588	ABC transporter
MSMEG_0134	1544.72	-0.452545	0.0872673	-5.18573	2.15e-07	1.01e-05	-	Rv0589	virulence factor Mce family protein
MSMEG_0135	1256.53	-0.477972	0.0901767	-5.3004	1.16e-07	5.71e-06	-		virulence factor Mce family protein
MSMEG_0136	1928.8	-0.369596	0.0835923	-4.42142	9.81e-06	0.000331923	-	Rv0171	virulence factor Mce family protein
MSMEG_0137	1964.7	-0.38066	0.0760576	-5.00489	5.59e-07	2.46e-05	-	Rv0172,Rv0592	virulence factor mce family protein
MSMEG_0138	1445.59	-0.293311	0.0864553	-3.39263	0.000692252	0.0144266	-	Rv0173,Rv0593	virulence factor Mce family protein
MSMEG_0200	145.469	-0.598709	0.156828	-3.8176	0.000134755	0.00357421	-		hypothetical protein MSMEG_0200
MSMEG_0225	2907.17	0.282589	0.0869517	3.24996	0.00115423	0.0223796	-	Rv0676c	MmpL4 protein
MSMEG_0227	494.884	0.350434	0.109587	3.19777	0.00138493	0.0261897	-		TetR family transcriptional regulator
MSMEG_0257	178.016	-0.652031	0.144094	-4.52505	6.04e-06	0.00021891	-	Rv0214	long-chain-fatty-acid--CoA ligase
MSMEG_0279	313.442	-0.475393	0.13805	-3.44363	0.00057396	0.0125148	-		amino acid permease
MSMEG_0280	652.872	-0.491141	0.138491	-3.54636	0.00039059	0.00903074	-	Rv0217c	alpha/beta hydrolase
MSMEG_0329	48.2365	-0.911915	0.257044	-3.54769	0.000388618	0.00903074	-		FMN oxidoreductase
MSMEG_0330	138.017	-1.29818	0.167101	-7.76884	7.92e-15	7.47e-13	-		LuxR family transcriptional regulator
MSMEG_0331	114.022	-1.09279	0.184203	-5.93252	2.98e-09	1.88e-07	-		LuxR family transcriptional regulator
MSMEG_0358	324.266	-0.563738	0.127274	-4.42932	9.45e-06	0.000323576	-	Rv0233	ribonucleotide-diphosphate reductase subunit beta
MSMEG_0381	8194.58	0.263139	0.078187	3.36551	0.000764016	0.0157085	-		Mmp14a protein
MSMEG_0382	5865.02	0.235592	0.0722373	3.26136	0.00110881	0.0216358	-	Rv0450c	transporter
MSMEG_0399	3446.67	0.240469	0.0767562	3.13289	0.00173092	0.0313768	-	Rv2377c	hypothetical protein MSMEG_0399
MSMEG_0413	432.678	0.450299	0.10807	4.16675	3.09e-05	0.000965856	-	Rv3821	hypothetical protein MSMEG_0413
MSMEG_0417	396.034	-0.559789	0.110102	-5.08425	3.69e-07	1.7e-05	-	Rv0247c	fumarate reductase iron-sulfur subunit
MSMEG_0418	342.667	-2.68109	0.137558	-19.4906	1.32e-84	8.08e-81	sdhA	Rv0248c	succinate dehydrogenase flavoprotein subunit
MSMEG_0419	160.177	-3.29233	0.208264	-15.8085	2.72e-56	3.33e-53	-	Rv0249c	integral membrane protein
MSMEG_0420	82.1313	-3.08127	0.266875	-11.5457	7.76e-31	1.9e-28	-	Rv0250c	hypothetical protein MSMEG_0420
MSMEG_0424	576.125	-0.601206	0.108334	-5.54957	2.86e-08	1.57e-06	-	Rv0251c	Hsp20/alpha crystallin family protein
MSMEG_0435	1691.4	-0.362802	0.112335	-3.22963	0.00123949	0.0238067	-	Rv0263c	allophanate hydrolase subunit 2
MSMEG_0436	1327.11	-0.514709	0.0905132	-5.68657	1.3e-08	7.64e-07	-	Rv0264c	allophanate hydrolase subunit 1
MSMEG_0443	100.455	-0.636293	0.185337	-3.43317	0.000596558	0.0128701	-		carbon-nitrogen hydrolase
MSMEG_0449	1738.87	-0.243767	0.0789909	-3.08601	0.00202864	0.0354116	-		transporter major facilitator family protein
MSMEG_0451	354.708	-0.360765	0.116588	-3.09436	0.00197236	0.0347546	-		oxidoreductase, FAD-linked
MSMEG_0452	1034.37	-1.45455	0.110187	-13.2008	8.68e-40	3.55e-37	-		inner membrane permease YgbN
MSMEG_0453	339.355	-1.43498	0.127981	-11.2124	3.54e-29	7.48e-27	aroK		shikimate kinase
MSMEG_0520	312.759	-0.400778	0.117954	-3.39776	0.000679409	0.0142073	-		porin
MSMEG_0539	797.694	-0.338005	0.097857	-3.45407	0.000552197	0.0120846	-		Crp/Fnr family transcriptional regulator protein
MSMEG_0582	115.169	-0.589181	0.189825	-3.10381	0.00191043	0.0340268	-		succinate-semialdehyde dehydrogenase
MSMEG_0585	2414.4	-0.589028	0.106279	-5.5423	2.99e-08	1.62e-06	-		L-carnitine dehydratase/bile acid-inducible protein F
MSMEG_0586	6915.86	-0.705407	0.0841402	-8.38371	5.13e-17	5.82e-15	-	Rv0516c	STAS domain-containing protein
MSMEG_0599	609.456	-0.439257	0.0978018	-4.49129	7.08e-06	0.000247851	-	Rv0270	acyl-CoA synthetase
MSMEG_0600	619.624	-0.406821	0.100225	-4.05909	4.93e-05	0.00145119	-		dehydrogenase
MSMEG_0603	785.86	-1.01694	0.118762	-8.56283	1.1e-17	1.27e-15	-	Rv0271c	acyl-CoA dehydrogenase
MSMEG_0679	2706.44	-0.342989	0.0939456	-3.65094	0.000261286	0.00637809	-		hypothetical protein MSMEG_0679
MSMEG_0693	273.252	-0.764945	0.152122	-5.0285	4.94e-07	2.21e-05	-		hypothetical protein MSMEG_0693
MSMEG_0694	1189.61	-0.483789	0.0904257	-5.35013	8.79e-08	4.53e-06	NA		NA
MSMEG_0696	263.421	-0.415346	0.128588	-3.23005	0.00123769	0.0238067	-		hypothetical protein MSMEG_0696
MSMEG_0732	1705.45	-0.297182	0.0882317	-3.36821	0.000756591	0.0156082	-	Rv0384c	chaperone ClpB
MSMEG_0746	107.758	-0.571444	0.181415	-3.14992	0.00163313	0.0299587	-	Rv0373c	carbon-monoxide dehydrogenase, large subunit
MSMEG_0757	306.66	-0.397482	0.122124	-3.25474	0.00113496	0.0220759	-		hypothetical protein MSMEG_0757
MSMEG_0833	1322.08	0.391694	0.0879051	4.45587	8.36e-06	0.000287596	-		hypothetical protein MSMEG_0833
MSMEG_0866	2419.09	0.273331	0.0774219	3.53041	0.000414923	0.00955728	-	Rv2917	DNA or RNA helicase of superfamily protein II
MSMEG_0880	33942.2	-0.413154	0.115704	-3.57078	0.000355924	0.00838178	groEL		molecular chaperone GroEL
MSMEG_0889	799.459	-0.558967	0.102192	-5.46977	4.51e-08	2.38e-06	-		succinate-semialdehyde dehydrogenase
MSMEG_0890	132.649	-0.556762	0.164191	-3.39093	0.000696547	0.0144669	-		HD domain-containing protein
MSMEG_0894	217.763	-0.604877	0.133437	-4.53304	5.81e-06	0.000213307	-		dihydrodipicolinate reductase
MSMEG_0900	435.834	-0.664334	0.108423	-6.12725	8.94e-10	6.02e-08	-		eptc-inducible aldehyde dehydrogenase
MSMEG_0918	673.997	-0.902948	0.0991745	-9.10464	8.66e-20	1.1e-17	-	Rv0474	XRE family transcriptional regulator
MSMEG_0919	2556.8	-0.83403	0.0818665	-10.1877	2.25e-24	3.63e-22	-	Rv0475	heparin-binding hemagglutinin
MSMEG_0933	3987.76	0.37798	0.0801272	4.71725	2.39e-06	9.45e-05	-	Rv0486	hypothetical protein MSMEG_0933
MSMEG_0938	2271.82	0.238381	0.0778747	3.06108	0.00220538	0.0374303	-	Rv0495c	hypothetical protein MSMEG_0938
MSMEG_0952	4550.48	0.300958	0.0808	3.72472	0.000195529	0.00501258	hemA	Rv0509	glutamyl-tRNA reductase
MSMEG_0953	4154.38	0.240016	0.0723938	3.31542	0.00091507	0.0183824	hemC	Rv0510	porphobilinogen deaminase
MSMEG_1076	7711.44	-0.294086	0.095237	-3.08794	0.0020155	0.0352827	-		hypothetical protein MSMEG_1076
MSMEG_1077	2960.13	-0.278711	0.0912855	-3.05318	0.00226428	0.0380089	-		hypothetical protein MSMEG_1077
MSMEG_1097	3515.19	-0.246749	0.0812298	-3.03767	0.00238417	0.0396951	-		glycosyl transferase family protein
MSMEG_1114	279.098	-0.381071	0.124756	-3.05454	0.00225407	0.0379415	-		short chain dehydrogenase
MSMEG_1134	1515.91	-0.29957	0.0876884	-3.4163	0.000634778	0.0135936	-	Rv0563	heat shock protein HtpX
MSMEG_1140	170.276	-0.564625	0.152647	-3.69888	0.000216549	0.00546006	-	Rv0564c	NAD(P)H-dependent glycerol-3-phosphate dehydrogenase
MSMEG_1143	60.1165	-0.77965	0.259162	-3.00834	0.00262677	0.0430326	-		mce related protein
MSMEG_1173	33.1867	-0.929141	0.309781	-2.99935	0.00270557	0.0438545	-	Rv2642	ArsR family transcriptional regulator
MSMEG_1178	229.179	-0.570978	0.142891	-3.99591	6.44e-05	0.00182863	-		transcriptional regulator
MSMEG_1179	284.879	-0.370315	0.121548	-3.04667	0.00231395	0.0387365	hutU		urocanate hydratase
MSMEG_1199	447.807	0.41679	0.110167	3.78325	0.000154795	0.00403588	-	Rv0585c	hypothetical protein MSMEG_1199
MSMEG_1248	1691.04	0.263652	0.078627	3.3532	0.000798836	0.0163149	-		hypothetical protein MSMEG_1248
MSMEG_1353	1353.82	0.279412	0.0839244	3.32933	0.000870551	0.0176035	-	Rv0647c	ABC transporter
MSMEG_1364	18463.2	-0.312839	0.0756428	-4.13574	3.54e-05	0.00108816	rplJ	Rv0651	50S ribosomal protein L10
MSMEG_1365	20599	-0.241576	0.0787643	-3.06707	0.00216167	0.0369959	rplL	Rv0652	50S ribosomal protein L7/L12
MSMEG_1366	2792.39	-0.406593	0.0853404	-4.76436	1.89e-06	7.59e-05	-	Rv0655	ABC transporter ATP-binding protein
MSMEG_1369	329.225	-0.366614	0.119411	-3.07019	0.00213926	0.0367149	-		LacI family transcriptional regulator
MSMEG_1370	155.359	-2.37536	0.186247	-12.7539	2.97e-37	9.57e-35	-		2-deoxy-scyllo-inosamine dehydrogenase
MSMEG_1371	153.949	-2.55315	0.189065	-13.5041	1.48e-41	7.55e-39	-		hypothetical protein MSMEG_1371
MSMEG_1372	111.385	-2.28159	0.207142	-11.0146	3.25e-28	6.63e-26	-		ABC transporter ATP-binding protein
MSMEG_1373	139.004	-2.19672	0.211908	-10.3664	3.53e-25	6.17e-23	-		ribose/xylose/arabinose/galactoside ABC-type transport systems, permeases
MSMEG_1374	212.398	-2.1143	0.158101	-13.3731	8.69e-41	3.8e-38	-		ribose ABC transporter periplasmic binding protein
MSMEG_1375	123.987	-0.685906	0.169981	-4.03519	5.46e-05	0.00159177	-		tagatose-1,6-bisphosphate aldolase GatY
MSMEG_1403	2094.6	-0.303455	0.0942661	-3.21913	0.00128579	0.0245423	-		cutinase
MSMEG_1530	1756.15	-0.458568	0.0898496	-5.10372	3.33e-07	1.55e-05	-		integral membrane protein
MSMEG_1543	8429.63	-0.673973	0.0991986	-6.79418	1.09e-11	8.67e-10	-		eptc-inducible aldehyde dehydrogenase
MSMEG_1544	1239.78	-0.490057	0.118519	-4.13484	3.55e-05	0.00108816	-		PduO protein
MSMEG_1545	710.431	-0.450234	0.105806	-4.25529	2.09e-05	0.000669729	-		hypothetical protein MSMEG_1545
MSMEG_1556	14535.2	-0.239212	0.0793781	-3.01357	0.00258193	0.0424114	rplM	Rv3443c	50S ribosomal protein L13
MSMEG_1599	904.814	-0.321583	0.0979833	-3.28201	0.00103069	0.0203711	-	Rv3414c	RNA polymerase sigma factor SigD
MSMEG_1677	1796.38	0.306517	0.0968936	3.16344	0.00155915	0.0288501	aspA		aspartate ammonia-lyase
MSMEG_1749	204.561	-0.611725	0.141895	-4.31111	1.62e-05	0.000529388	-		monooxygenase
MSMEG_1769	922.554	-0.279691	0.0944717	-2.96058	0.00307063	0.0492506	-	Rv3288c	UsfY protein
MSMEG_1811	2062.65	0.30074	0.0967138	3.10959	0.00187349	0.0336624	maf	Rv3282	Maf-like protein
MSMEG_1865	2158.84	-0.356281	0.0897403	-3.97014	7.18e-05	0.00202817	-		IS1549, transposase
MSMEG_1885	8865.69	0.242332	0.0799812	3.02986	0.00244663	0.0404057	-	Rv3230c	2Fe-2S iron-sulfur cluster binding domain-containing protein
MSMEG_1935	2270.34	0.339196	0.0874332	3.87948	0.000104679	0.00285051	-	Rv3208	TetR family transcriptional regulator
MSMEG_1953	2798.63	-0.468698	0.0974761	-4.80833	1.52e-06	6.18e-05	-	Rv3197A	transcription factor WhiB
MSMEG_1954	3193.01	-0.381273	0.0766701	-4.97291	6.6e-07	2.87e-05	-	Rv3197	ABC transporter
MSMEG_1997	501.041	-0.397588	0.104909	-3.78983	0.000150752	0.00394725	-		N-acyl-D-glutamate amidohydrolase
MSMEG_1998	784.355	-0.910873	0.105743	-8.61404	7.05e-18	8.31e-16	-	Rv1124	alpha/beta hydrolase
MSMEG_2013	59.8565	1.85798	0.260634	7.12871	1.01e-12	8.74e-11	-		oxidoreductase, short chain dehydrogenase/reductase
MSMEG_2014	351.991	1.68138	0.349452	4.81148	1.5e-06	6.12e-05	-	Rv1859	molybdenum import ATP-binding protein ModC
MSMEG_2015	366.034	1.76418	0.164132	10.7486	6.02e-27	1.12e-24	modB	Rv1858	molybdate ABC transporter permease
MSMEG_2016	600.506	1.86829	0.144706	12.911	3.9e-38	1.41e-35	modA	Rv1857	molybdate ABC transporter periplasmic molybdate-binding protein
MSMEG_2017	257.181	1.89384	0.183491	10.3211	5.66e-25	9.62e-23	-		MerR family transcriptional regulator
MSMEG_2057	36.0143	-1.67246	0.318363	-5.25332	1.49e-07	7.26e-06	nuoG	Rv3151	NADH dehydrogenase subunit G
MSMEG_2058	42.3831	-1.20852	0.294885	-4.09828	4.16e-05	0.00123797	nuoF	Rv3150	NADH-quinone oxidoreductase subunit F
MSMEG_2059	20.3711	-1.64741	0.441501	-3.73139	0.000190427	0.00490228	-	Rv3149	NADH dehydrogenase subunit E
MSMEG_2060	51.2346	-1.52436	0.273688	-5.5697	2.55e-08	1.42e-06	nuoD	Rv3148	NADH dehydrogenase subunit D
MSMEG_2061	25.3922	-1.12638	0.370497	-3.04019	0.00236425	0.0394708	-	Rv3147	NADH dehydrogenase subunit C
MSMEG_2062	16.5312	-1.85601	0.490984	-3.78018	0.000156712	0.00406854	nuoB	Rv3146	NADH dehydrogenase subunit B
MSMEG_2064	103.032	-0.632212	0.189094	-3.34338	0.00082765	0.0168472	-	Rv3143	two-component system response regulator
MSMEG_2094	2560.4	-0.38607	0.0782707	-4.93249	8.12e-07	3.45e-05	-		56kDa selenium binding protein
MSMEG_2112	3266.03	-0.438683	0.12633	-3.47253	0.000515578	0.0114871	-		hypothetical protein MSMEG_2112
MSMEG_2115	3427.45	-0.363244	0.113975	-3.18705	0.00143732	0.0270137	-		hypothetical protein MSMEG_2115
MSMEG_2120	285.906	-0.436535	0.131321	-3.32418	0.000886791	0.0178729	-		hypothetical protein MSMEG_2120
MSMEG_2121	1104.43	-0.54378	0.103741	-5.24168	1.59e-07	7.68e-06	-		multiphosphoryl transfer protein (MTP)
MSMEG_2122	377.055	-0.626337	0.11995	-5.22167	1.77e-07	8.42e-06	-		dihydroxyacetone kinase subunit DhaL
MSMEG_2123	750.144	-0.652007	0.107974	-6.03854	1.56e-09	9.93e-08	dhaK		dihydroxyacetone kinase subunit DhaK
MSMEG_2124	326.979	-0.703202	0.155485	-4.52263	6.11e-06	0.000218928	-		glycerol uptake facilitator, MIP channel
MSMEG_2172	184.119	-1.41609	0.159026	-8.90472	5.35e-19	6.43e-17	-		dicarboxylate-carrier protein
MSMEG_2173	557.742	-0.314527	0.0993985	-3.1643	0.00155455	0.0288501	-	Rv0494	GntR family transcriptional regulator
MSMEG_2259	1321.56	-0.406741	0.0894238	-4.54846	5.4e-06	0.000201893	-	Rv3063	carbon starvation protein A
MSMEG_2263	378.507	0.531167	0.113022	4.69968	2.61e-06	0.000101047	hybC		hydrogenase-2, large subunit
MSMEG_2276	649.441	0.313772	0.102129	3.07231	0.00212406	0.0366594	hypE		hydrogenase expression/formation protein HypE
MSMEG_2309	1298.87	0.302666	0.0836164	3.6197	0.000294941	0.00708669	-	Rv3050c	transcriptional regulatory protein
MSMEG_2398	834.285	-0.368643	0.104721	-3.52025	0.000431142	0.00978374	thiL	Rv2977c	thiamine monophosphate kinase
MSMEG_2399	1830.84	-0.289774	0.0842509	-3.43942	0.000582952	0.012621	ung	Rv2976c	uracil-DNA glycosylase
MSMEG_2487	86.4394	-0.630411	0.195808	-3.21954	0.00128396	0.0245423	-		4-aminobutyrate aminotransferase
MSMEG_2532	172.913	-0.793135	0.160478	-4.94232	7.72e-07	3.31e-05	aroQ		dehydroquinase dehydratase, type II
MSMEG_2533	73.1265	-0.753741	0.21378	-3.52578	0.000422233	0.00968013	-		hypothetical protein MSMEG_2533
MSMEG_2534	228.696	-0.642516	0.156497	-4.10562	4.03e-05	0.00120517	-		carboxylesterase
MSMEG_2536	263.842	-0.580962	0.129064	-4.50136	6.75e-06	0.000239129	-		3-oxoacyl-ACP reductase
MSMEG_2537	369.973	-0.351009	0.112815	-3.11138	0.00186217	0.0335575	-		transporter protein
MSMEG_2619	3792.1	0.327062	0.0776173	4.21378	2.51e-05	0.000793145	-	Rv2846c	efflux protein
MSMEG_2620	478.178	0.385128	0.10624	3.62507	0.000288878	0.00696833	-		hypothetical protein MSMEG_2620
MSMEG_2633	90.7286	-1.44674	0.201056	-7.19569	6.21e-13	5.44e-11	-		ABC transporter ATP-binding protein
MSMEG_2634	137.47	-1.20008	0.164603	-7.29074	3.08e-13	2.74e-11	-		hypothetical protein MSMEG_2634
MSMEG_2635	69.5161	-1.42274	0.224319	-6.34249	2.26e-10	1.63e-08	-		ABC transporter permease
MSMEG_2694	1967.2	-0.477937	0.0947335	-5.04508	4.53e-07	2.04e-05	-	Rv2745c	XRE family transcriptional regulator
MSMEG_2695	4391.78	-0.321139	0.0743123	-4.32147	1.55e-05	0.000510553	-	Rv2744c	hypothetical protein MSMEG_2695
MSMEG_2770	1213.9	0.284984	0.0920536	3.09585	0.0019625	0.0347546	-	Rv2693c	integral membrane alanine and leucine rich protein
MSMEG_2791	146.859	-0.611992	0.157672	-3.88141	0.000103852	0.00284063	-		pyridoxamine 5\'-phosphate oxidase
MSMEG_2824	2368.01	-0.398713	0.0950005	-4.19696	2.71e-05	0.000849997	-		IS1549, transposase
MSMEG_2906	175.761	-0.462239	0.150891	-3.0634	0.00218836	0.0372446	-		hypothetical protein MSMEG_2906
MSMEG_2984	334.388	-0.408275	0.116598	-3.50155	0.000462555	0.0103812	-		hydrolase
MSMEG_3008	324.584	-0.826392	0.124679	-6.62815	3.4e-11	2.6e-09	-		sigma 54 type regulator
MSMEG_3021	1982.67	-0.479875	0.0948034	-5.06179	4.15e-07	1.89e-05	-	Rv2559c	recombination factor protein RarA
MSMEG_3022	5692.37	-0.526644	0.111729	-4.71358	2.43e-06	9.5e-05	-		transglycosylase associated protein
MSMEG_3078	1952.17	0.342256	0.0847461	4.0386	5.38e-05	0.00157634	uvrC	Rv1420	excinuclease ABC subunit C
MSMEG_3090	114.47	-0.558935	0.176594	-3.16509	0.00155036	0.0288501	-		ribose transporter permease RbsC
MSMEG_3091	191.629	-0.812183	0.152003	-5.3432	9.13e-08	4.62e-06	-		ribose transport ATP-binding protein RbsA
MSMEG_3092	128.472	-1.10382	0.179206	-6.15952	7.3e-10	5e-08	-		transcriptional regulator, sugar-binding family protein
MSMEG_3093	305.9	-0.801058	0.13599	-5.89056	3.85e-09	2.41e-07	-		sugar kinase
MSMEG_3094	236.082	-0.98809	0.13455	-7.34365	2.08e-13	1.87e-11	-		oxidoreductase, zinc-binding dehydrogenase
MSMEG_3095	242.124	-1.13783	0.153971	-7.38987	1.47e-13	1.34e-11	-		D-ribose-binding periplasmic protein
MSMEG_3121	4086.16	-0.476772	0.0825124	-5.77819	7.55e-09	4.58e-07	-	Rv1460	DNA-binding protein
MSMEG_3162	610.596	-0.504636	0.0958507	-5.26481	1.4e-07	6.88e-06	-	Rv1497	beta-lactamase
MSMEG_3198	196.493	-0.561857	0.154069	-3.64679	0.000265532	0.00645601	-	Rv1593c	NUDIX family hydrolase
MSMEG_3199	2742.8	-0.224308	0.0739074	-3.03498	0.00240548	0.0399415	nadA	Rv1594	quinolinate synthetase
MSMEG_3225	2913.78	-0.274106	0.0790239	-3.46864	0.000523096	0.0115704	-		ferredoxin-dependent glutamate synthase 1
MSMEG_3242	275.276	-1.29046	0.133434	-9.67112	4e-22	5.57e-20	-		starvation-inducible DNA-binding protein or fine tangled pili major subunit
MSMEG_3311	122.271	-0.597738	0.166409	-3.59198	0.000328172	0.00785434	-		acyl carrier protein
MSMEG_3377	301.483	0.616355	0.134898	4.56903	4.9e-06	0.000184183	-		hypothetical protein MSMEG_3377
MSMEG_3391	121.143	-0.525289	0.171772	-3.05806	0.00222773	0.0377053	-		L-carnitine dehydratase/bile acid-inducible protein F
MSMEG_3421	272.495	-0.457	0.133971	-3.41119	0.000646795	0.0137601	-		inner membrane metabolite transporter YdfJ
MSMEG_3422	264.421	-0.369443	0.123027	-3.00293	0.00267394	0.0435724	-		D-isomer specific 2-hydroxyacid dehydrogenase
MSMEG_3433	2131.76	-0.370372	0.0900575	-4.11261	3.91e-05	0.00117496	-		IS1549, transposase
MSMEG_3436	541.662	-0.421738	0.101599	-4.151	3.31e-05	0.00102956	-	Rv0366c	hypothetical protein MSMEG_3436
MSMEG_3440	4630.87	-0.35369	0.103996	-3.40099	0.000671417	0.0141192	sdaA		L-serine ammonia-lyase
MSMEG_3444	410.277	-0.349167	0.117334	-2.97584	0.00292191	0.0472362	-		choline dehydrogenase
MSMEG_3499	1128.05	0.498406	0.123555	4.03387	5.49e-05	0.00159291	-		hypothetical protein MSMEG_3499
MSMEG_3500	1641.14	0.459977	0.0986732	4.66162	3.14e-06	0.000120138	-		hypothetical protein MSMEG_3500
MSMEG_3522	144.801	-0.509462	0.162758	-3.13019	0.00174694	0.0315738	-		dopamine receptor D4
MSMEG_3538	4586.23	0.268984	0.0873257	3.08023	0.00206838	0.0359007	-		cyclopropane-fatty-acyl-phospholipid synthase
MSMEG_3541	715.807	-0.448053	0.122328	-3.66272	0.000249554	0.00614064	-	Rv2877c	cytochrome C biogenesis protein transmembrane region
MSMEG_3543	924.285	-0.394325	0.0999765	-3.94418	8.01e-05	0.00224027	-	Rv2878c	hypothetical protein MSMEG_3543
MSMEG_3544	1776.79	-0.530024	0.108896	-4.86726	1.13e-06	4.75e-05	-		hypothetical protein MSMEG_3544
MSMEG_3545	3221.03	-0.42632	0.105713	-4.0328	5.51e-05	0.00159291	-		hypothetical protein MSMEG_3545
MSMEG_3582	825.785	-0.579588	0.0941145	-6.15833	7.35e-10	5e-08	lon		ATP-dependent protease La
MSMEG_3583	206.387	-0.459864	0.134484	-3.41947	0.000627422	0.0134885	-		monooxygenase
MSMEG_3599	389.665	-0.490041	0.139754	-3.50646	0.000454103	0.010229	-		LacI family transcriptional regulator
MSMEG_3601	165.817	-0.583212	0.168044	-3.47059	0.000519319	0.0115285	-		ribose/xylose/arabinose/galactoside ABC-type transport systems, permeases
MSMEG_3602	174.969	-0.530522	0.167232	-3.17236	0.00151205	0.0282449	-		ribose transport ATP-binding protein RbsA
MSMEG_3604	84.4077	-0.686638	0.209799	-3.27284	0.00106472	0.0208419	-		sorbitol utilization protein SOU2
MSMEG_3605	123.112	-0.733796	0.177071	-4.14408	3.41e-05	0.00105578	-		sorbitol dehydrogenase
MSMEG_3625	1123.95	0.323723	0.102429	3.16047	0.00157515	0.0289819	ureC	Rv1850	urease subunit alpha
MSMEG_3630	1369.3	0.303704	0.0981295	3.09493	0.00196862	0.0347546	-	Rv1846c	CopY family transcriptional regulator protein
MSMEG_3680	1930.51	-0.45039	0.0908571	-4.95712	7.15e-07	3.09e-05	-		hypothetical protein MSMEG_3680
MSMEG_3739	855.793	0.299394	0.0995818	3.00651	0.00264266	0.0431775	cmk	Rv1712	cytidylate kinase
MSMEG_3741	1220.09	0.259226	0.0844092	3.07106	0.00213301	0.0367106	-	Rv1710	transcriptional regulator
MSMEG_3789	1212.94	-0.387946	0.0863626	-4.49206	7.05e-06	0.000247851	-		inner membrane permease YgbN
MSMEG_3790	2030.41	-0.403402	0.0978483	-4.12273	3.74e-05	0.00114131	-	Rv1644	TrmH family RNA methyltransferase
MSMEG_3791	11156.8	-0.276422	0.0707568	-3.90665	9.36e-05	0.00258281	rplT	Rv1643	50S ribosomal protein L20
MSMEG_3792	4943.16	-0.306847	0.0957959	-3.20313	0.0013594	0.0257866	rpmI	Rv1642	50S ribosomal protein L35
MSMEG_3793	11286.4	-0.234948	0.0716468	-3.27925	0.00104084	0.0205055	infC	Rv1641	translation initiation factor IF-3
MSMEG_3846	259.669	-1.09522	0.135988	-8.0538	8.03e-16	7.93e-14	-		phosphotransferase enzyme family protein
MSMEG_3858	3715.78	-0.392482	0.0865823	-4.53305	5.81e-06	0.000213307	-	Rv2050	hypothetical protein MSMEG_3858
MSMEG_3864	6247.69	0.26285	0.0715534	3.67348	0.000239274	0.00591141	cobN	Rv2062c	cobaltochelatase subunit CobN
MSMEG_3901	561.622	0.361631	0.116485	3.10452	0.00190588	0.0340268	ectA		L-2,4-diaminobutyric acid acetyltransferase
MSMEG_3918	712.634	-0.512093	0.105402	-4.85845	1.18e-06	4.93e-05	-		hypothetical protein MSMEG_3918
MSMEG_3926	186.617	0.445193	0.15066	2.95495	0.00312719	0.049638	-	Rv1997	cation-transporting ATPase Pma1
MSMEG_3928	125.602	0.51925	0.17454	2.97496	0.00293025	0.0472465	-		[NiFe] hydrogenase subunit alpha [Mycolicibacterium smegmatis MC2 155]
MSMEG_4064	288.392	-0.588708	0.122079	-4.82235	1.42e-06	5.83e-05	-		zinc-binding alcohol dehydrogenase
MSMEG_4142	1413.93	0.350645	0.0919036	3.81536	0.000135983	0.00359124	-		TetR family transcriptional regulator
MSMEG_4163	120.834	-0.543045	0.179097	-3.03212	0.00242843	0.0402135	-		3-oxoacyl-ACP reductase
MSMEG_4164	224.845	-0.486612	0.132363	-3.67634	0.000236603	0.0058691	-		3-hydroxybutyryl-CoA dehydratase
MSMEG_4165	388.533	-0.703204	0.121975	-5.76517	8.16e-09	4.9e-07	-		[NAD+] benzaldehyde dehydrogenase [Mycolicibacterium smegmatis MC2 155]
MSMEG_4166	282.258	-0.948877	0.135238	-7.01634	2.28e-12	1.89e-10	-		acyl-CoA dehydrogenase
MSMEG_4167	328.725	-1.12121	0.135852	-8.25316	1.54e-16	1.69e-14	-		alcohol dehydrogenase
MSMEG_4168	235.792	-1.57331	0.14323	-10.9845	4.54e-28	8.96e-26	-		propionate CoA-transferase
MSMEG_4169	85.6309	-2.05717	0.221307	-9.29557	1.46e-20	1.91e-18	-		3-oxoacyl-ACP reductase
MSMEG_4170	228.691	-2.16496	0.158128	-13.6912	1.15e-42	6.38e-40	-		ribose transport ATP-binding protein RbsA
MSMEG_4171	201.621	-2.19637	0.158438	-13.8627	1.07e-43	6.53e-41	-		ribose transporter permease RbsC
MSMEG_4172	313.451	-2.465	0.146165	-16.8644	8.22e-64	1.68e-60	-		D-ribose-binding periplasmic protein RbsB
MSMEG_4173	40.5425	-3.226	0.395907	-8.14837	3.69e-16	3.83e-14	-		MaoC family protein
MSMEG_4174	75.8317	-1.99009	0.241293	-8.2476	1.62e-16	1.74e-14	-		IclR family transcriptional regulator
MSMEG_4211	75.4	-0.766731	0.210441	-3.64345	0.000269008	0.00651466	-		two component system histidine kinase
MSMEG_4299	668.012	-0.327201	0.0998616	-3.27654	0.00105086	0.0206365	-		enoyl-CoA hydratase/isomerase
MSMEG_4301	1501.6	0.321192	0.0944573	3.40039	0.000672892	0.0141192	-		fatty-acid--CoA ligase
MSMEG_4302	290.628	0.430333	0.120408	3.57396	0.000351618	0.00835024	-	Rv2226	adenylate cyclase
MSMEG_4325	2636.9	0.356809	0.0778706	4.58208	4.6e-06	0.00017412	-	Rv2243	malonyl CoA-ACP transacylase
MSMEG_4328	6815.19	0.288979	0.0805076	3.58946	0.000331366	0.00789993	-	Rv2246	3-oxoacyl-ACP synthase
MSMEG_4329	4567.44	0.325806	0.084094	3.8743	0.00010693	0.00289894	-	Rv2247	propionyl-CoA carboxylase subunit beta
MSMEG_4332	118.816	-0.628172	0.169433	-3.7075	0.000209314	0.00529945	-	Rv2249c	glycerol-3-phosphate dehydrogenase
MSMEG_4333	79.2494	-0.895766	0.209905	-4.26748	1.98e-05	0.000637501	-	Rv2250c	TetR family transcriptional regulator
MSMEG_4334	340.228	-0.796797	0.135887	-5.86369	4.53e-09	2.8e-07	-	Rv2251	flavoprotein
MSMEG_4335	1385.71	-0.715267	0.10757	-6.64933	2.94e-11	2.29e-09	-	Rv2252	diacylglycerol kinase
MSMEG_4350	151.996	-1.08188	0.164919	-6.56002	5.38e-11	4.07e-09	dapB		dihydrodipicolinate reductase
MSMEG_4387	111.632	0.686066	0.175579	3.90746	9.33e-05	0.00258281	-		ABC transporter permease
MSMEG_4388	134.815	0.700212	0.162544	4.30783	1.65e-05	0.000534449	-		ABC transporter ATP-binding protein
MSMEG_4391	196.489	0.519684	0.140841	3.68986	0.000224381	0.00561136	-		acyl-CoA dehydrogenase
MSMEG_4465	81.5205	-0.886981	0.203008	-4.36919	1.25e-05	0.000415273	-	Rv1758	cutinase
MSMEG_4500	1547.18	-0.383052	0.129596	-2.95575	0.00311908	0.049638	-		hypothetical protein MSMEG_4500
MSMEG_4535	3728.37	0.338321	0.0796194	4.24922	2.15e-05	0.000684539	-	Rv2402	glycoside hydrolase
MSMEG_4565	211.95	-1.1299	0.160192	-7.05342	1.75e-12	1.49e-10	-		oxidoreductase
MSMEG_4656	323.37	-0.533948	0.136813	-3.90277	9.51e-05	0.00261288	-		sugar ABC transporter ATP-binding protein
MSMEG_4657	341.636	-0.575226	0.128583	-4.47359	7.69e-06	0.000266254	-		ABC transporter
MSMEG_4658	575.529	-0.672261	0.110818	-6.06636	1.31e-09	8.44e-08	-		sugar ABC transporter substrate-binding protein
MSMEG_4688	1019.57	-0.42668	0.0878854	-4.85496	1.2e-06	4.98e-05	-	Rv2466c	hypothetical protein MSMEG_4688
MSMEG_4712	155.87	-0.814454	0.165609	-4.91794	8.75e-07	3.7e-05	-	Rv2497c	pyruvate dehydrogenase E1 component subunit alpha
MSMEG_4715	73.8576	-0.956547	0.211564	-4.52131	6.15e-06	0.000218928	-	Rv2500c	acyl-CoA dehydrogenase
MSMEG_4727	5205.05	0.248485	0.0756627	3.28411	0.00102304	0.0202853	-	Rv1527c,Rv3825c	mycocerosic acid synthase
MSMEG_4829	179.968	-0.939029	0.148091	-6.3409	2.28e-10	1.63e-08	-		cytochrome P450
MSMEG_4830	209.334	-1.73659	0.153523	-11.3115	1.15e-29	2.52e-27	-		hypothetical protein MSMEG_4830
MSMEG_4831	153.999	-1.08992	0.15942	-6.83677	8.1e-12	6.53e-10	-		TetR family transcriptional regulator
MSMEG_4854	177.886	-0.490895	0.148212	-3.31212	0.000925915	0.0184791	-		peptidase, M24 family protein
MSMEG_4896	2544.01	0.30715	0.0765238	4.01378	5.98e-05	0.00171078	-		fatty-acid--CoA ligase
MSMEG_4910	495.773	0.304851	0.103125	2.95614	0.00311516	0.049638	clpS	Rv1331	ATP-dependent Clp protease adaptor protein ClpS
MSMEG_4979	333.662	0.41773	0.131649	3.17306	0.00150844	0.0282449	cysD	Rv1285	sulfate adenylyltransferase subunit 2
MSMEG_4993	580.084	-0.425533	0.115305	-3.69048	0.000223832	0.00561136	-		hypothetical protein MSMEG_4993
MSMEG_5019	415.032	-0.701203	0.127122	-5.51599	3.47e-08	1.86e-06	-		regulatory protein
MSMEG_5020	154.307	-1.71474	0.207163	-8.27724	1.26e-16	1.4e-14	-		acetoin(diacetyl) reductase
MSMEG_5021	231.937	-1.78066	0.151996	-11.7152	1.07e-31	2.72e-29	-		alcohol dehydrogenase
MSMEG_5022	976.399	-2.5985	0.27663	-9.39342	5.81e-21	7.74e-19	-		flavin-containing monooxygenase FMO
MSMEG_5023	98.3679	-0.573665	0.187194	-3.06454	0.00218004	0.0372065	-		chitooligosaccharide deacetylase
MSMEG_5132	8946.36	0.357902	0.0715646	5.0011	5.7e-07	2.49e-05	typA	Rv1165	GTP-binding protein TypA
MSMEG_5165	39.2014	-1.81938	0.313747	-5.79889	6.68e-09	4.09e-07	-		integral membrane protein
MSMEG_5166	278.499	-1.84897	0.14835	-12.4636	1.18e-35	3.44e-33	-		Na+/solute symporter
MSMEG_5181	3184.29	-0.404926	0.0882255	-4.58968	4.44e-06	0.000168943	-		IS1549, transposase
MSMEG_5233	215.283	-0.496154	0.142224	-3.48854	0.000485657	0.0108599	-		RmlD substrate binding domain-containing protein
MSMEG_5234	163.908	-0.575713	0.150209	-3.83274	0.000126725	0.00339058	-		short-chain dehydrogenase/reductase SDR
MSMEG_5275	6757.27	-0.283249	0.0901803	-3.14092	0.00168416	0.0306197	-	Rv1072	permease of the major facilitator superfamily protein
MSMEG_5292	1147.43	-0.251827	0.0852791	-2.95298	0.00314725	0.0498273	-		hypothetical protein MSMEG_5292
MSMEG_5297	121.504	-0.775226	0.176073	-4.40287	1.07e-05	0.000359642	-	Rv0118c	oxalyl-CoA decarboxylase
MSMEG_5298	211.466	-0.639409	0.142449	-4.48869	7.17e-06	0.000249475	-		hypothetical protein MSMEG_5298
MSMEG_5300	238.978	-0.812266	0.132682	-6.1219	9.25e-10	6.16e-08	-		short-chain type dehydrogenase/reductase
MSMEG_5301	430.751	-0.562305	0.112117	-5.01533	5.29e-07	2.35e-05	-		transcriptional regulator
MSMEG_5302	5025.58	-0.874439	0.0805687	-10.8533	1.92e-27	3.68e-25	-	Rv2443	aerobic C4-dicarboxylate transporter
MSMEG_5319	50.1256	-1.15721	0.28475	-4.06397	4.82e-05	0.00142802	-		alkylhydroperoxidase
MSMEG_5321	18.8696	-6.51245	1.22011	-5.33757	9.42e-08	4.73e-06	-		hypothetical protein MSMEG_5321
MSMEG_5322	209.024	-3.30556	0.206775	-15.9863	1.59e-57	2.44e-54	-		hypothetical protein MSMEG_5322
MSMEG_5328	4450.03	-0.503367	0.106785	-4.71384	2.43e-06	9.5e-05	-		hypothetical protein MSMEG_5328
MSMEG_5330	320.407	-0.659792	0.12986	-5.08079	3.76e-07	1.72e-05	-		SIS domain-containing protein
MSMEG_5333	229.034	-0.424077	0.134088	-3.16267	0.00156328	0.0288501	-		hypothetical protein MSMEG_5333
MSMEG_5347	209.803	-0.816339	0.142386	-5.73328	9.85e-09	5.86e-07	-		transporter major facilitator family protein
MSMEG_5348	190.216	-0.886155	0.16133	-5.49281	3.96e-08	2.11e-06	-		medium-chain fatty acid-CoA ligase
MSMEG_5392	94.1973	0.669725	0.196483	3.40857	0.000653053	0.0138452	kdpA	Rv1029	potassium-transporting ATPase A
MSMEG_5404	2259.55	0.259368	0.0808701	3.20721	0.00134027	0.0255026	-		propionate--CoA ligase
MSMEG_5435	4459.12	0.440709	0.101409	4.34587	1.39e-05	0.000459451	-	Rv1013	long-chain-fatty-acid--CoA ligase
MSMEG_5445	148.804	0.472365	0.156584	3.01669	0.00255547	0.0420897	-	Rv1003	hypothetical protein MSMEG_5445
MSMEG_5492	92.0337	-0.662187	0.192401	-3.4417	0.000578077	0.0125599	-	Rv0974c	acetyl-CoA carboxylase carboxyltransferase
MSMEG_5502	187.067	-0.572348	0.165704	-3.45404	0.000552259	0.0120846	-		hypothetical protein MSMEG_5502
MSMEG_5505	398.646	0.479926	0.120107	3.99584	6.45e-05	0.00182863	-	Rv0966c	hypothetical protein MSMEG_5505
MSMEG_5506	240.09	0.592155	0.133923	4.42162	9.8e-06	0.000331923	-		hypothetical protein MSMEG_5506
MSMEG_5509	131.742	-0.618864	0.174471	-3.5471	0.000389502	0.00903074	-		hypothetical protein MSMEG_5509
MSMEG_5570	686.676	-0.410258	0.107406	-3.81971	0.00013361	0.00355925	-	Rv0938	ATP-dependent DNA ligase
MSMEG_5571	530.011	-1.12809	0.115909	-9.73257	2.19e-22	3.12e-20	-		ABC transporter ATP-binding protein
MSMEG_5572	314.144	-1.19415	0.132012	-9.04583	1.49e-19	1.85e-17	-		sugar ABC transporter permease
MSMEG_5573	313.452	-1.25811	0.124482	-10.1067	5.16e-24	8.1e-22	-		sugar ABC transporter permease
MSMEG_5574	730.795	-1.20508	0.118282	-10.1881	2.24e-24	3.63e-22	-		substrate binding protein
MSMEG_5575	600.382	-0.858251	0.134182	-6.39616	1.59e-10	1.16e-08	-		repressor
MSMEG_5576	1866.99	-0.59484	0.0922448	-6.4485	1.13e-10	8.44e-09	-		D-mannonate oxidoreductase
MSMEG_5577	372.848	-0.649461	0.124088	-5.23389	1.66e-07	7.95e-06	-		fructokinase
MSMEG_5607	1419.38	-0.432556	0.0914189	-4.73158	2.23e-06	8.86e-05	-		hypothetical protein MSMEG_5607
MSMEG_5648	204.176	-0.528071	0.141819	-3.72355	0.000196443	0.00501504	-		hypothetical protein MSMEG_5648
MSMEG_5649	783.384	-1.75312	0.120481	-14.5509	5.76e-48	3.92e-45	-	Rv2505c	AMP-binding protein
MSMEG_5650	590.978	-1.97423	0.111174	-17.7581	1.49e-70	4.57e-67	-		AMP-dependent synthetase/ligase
MSMEG_5651	227.484	-1.59127	0.139932	-11.3717	5.78e-30	1.31e-27	-		LuxR family transcriptional regulator
MSMEG_5652	72.0448	-0.660108	0.213343	-3.09412	0.00197398	0.0347546	-		alpha/beta hydrolase
MSMEG_5741	586.967	-0.43841	0.111443	-3.93393	8.36e-05	0.00232733	-		hypothetical protein MSMEG_5741
MSMEG_5850	167.181	-0.518347	0.147135	-3.52294	0.000426791	0.009721	-	Rv0775	TetR family transcriptional regulator
MSMEG_5866	704.74	-1.45065	0.12725	-11.4	4.18e-30	9.85e-28	-	Rv0761c	alcohol dehydrogenase
MSMEG_5867	241.286	-1.21846	0.14961	-8.14425	3.82e-16	3.9e-14	-	Rv0760c	steroid delta-isomerase
MSMEG_5869	313.691	-0.854084	0.128453	-6.64898	2.95e-11	2.29e-09	-		short chain dehydrogenase
MSMEG_5969	5796	0.425046	0.0824521	5.15506	2.54e-07	1.19e-05	-		hypothetical protein MSMEG_5969
MSMEG_6018	329.919	-1.47394	0.137795	-10.6967	1.06e-26	1.9e-24	-		xylose transporter permease XylH
MSMEG_6019	172.981	-1.92954	0.163683	-11.7883	4.49e-32	1.2e-29	-		sugar ABC transporter ATPase
MSMEG_6020	295.411	-2.02501	0.134346	-15.0731	2.44e-51	1.87e-48	-		sugar ABC transporter periplasmic protein
MSMEG_6021	329.813	-2.01853	0.149985	-13.4582	2.76e-41	1.3e-38	xylA		xylose isomerase
MSMEG_6022	46.3541	-1.55761	0.274988	-5.66427	1.48e-08	8.53e-07	-		xylose repressor, ROK-family protein transcriptional regulator
MSMEG_6024	1875.18	-0.781131	0.0824676	-9.47198	2.75e-21	3.74e-19	-		acetoacetyl-CoA synthetase
MSMEG_6025	273.541	-0.599057	0.13249	-4.52153	6.14e-06	0.000218928	-	Rv1378c,Rv3074	hypothetical protein MSMEG_6025
MSMEG_6026	475.738	-1.70254	0.133216	-12.7803	2.11e-37	7.19e-35	-		3-hydroxybutyrate dehydrogenase
MSMEG_6027	652.344	-2.04644	0.135593	-15.0926	1.81e-51	1.59e-48	-		major facilitator superfamily protein
MSMEG_6047	635.573	0.409132	0.103384	3.9574	7.58e-05	0.0021296	-		cation ABC transporter periplasmic cation-binding protein
MSMEG_6059	334.754	0.490789	0.127507	3.84911	0.000118546	0.00318565	-	Rv0968,Rv1993c	hypothetical protein MSMEG_6059
MSMEG_6092	2161.19	0.310163	0.0814926	3.80603	0.000141214	0.00371339	-	Rv3597c	Lsr2 protein
MSMEG_6106	450.545	-0.495695	0.109075	-4.54455	5.51e-06	0.000204428	-	Rv3617	epoxide hydrolase
MSMEG_6107	448.14	-0.677712	0.109184	-6.20708	5.4e-10	3.76e-08	-	Rv3618	limonene 1,2-monooxygenase
MSMEG_6108	366.16	-0.499435	0.115617	-4.31972	1.56e-05	0.000511867	-		zinc-binding dehydrogenase
MSMEG_6119	20.5264	-1.35696	0.403356	-3.36418	0.000767715	0.0157317	-		hypothetical protein MSMEG_6119
MSMEG_6120	37.3967	-0.959437	0.28988	-3.30978	0.000933695	0.0185739	-		peptide transporter ATP-binding protein
MSMEG_6121	25.6825	-1.17714	0.355294	-3.31315	0.000922507	0.0184713	-		dipeptide transport ATP-binding protein DppD
MSMEG_6122	17.1549	-1.55135	0.448777	-3.45684	0.000546546	0.0120456	-		ABC transporter
MSMEG_6123	20.8852	-1.41518	0.39644	-3.56973	0.000357343	0.00838178	-		ABC transporter
MSMEG_6124	46.6499	-0.980474	0.268298	-3.65442	0.000257761	0.0063172	-		peptide ABC transporter substrate-binding protein
MSMEG_6127	4234.9	0.289771	0.0870001	3.33069	0.000866295	0.0175755	-		anti-anti-sigma factor
MSMEG_6131	3383.75	0.310996	0.105119	2.95853	0.00309113	0.04945	-		magnesium or manganese-dependent protein phosphatase
MSMEG_6135	351.634	0.385115	0.112756	3.41546	0.000636751	0.0135936	-		hypothetical protein MSMEG_6135
MSMEG_6199	212.022	-2.62053	0.168849	-15.52	2.54e-54	2.59e-51	-	Rv3681c	transcription factor WhiB
MSMEG_6225	532.325	-0.339645	0.113165	-3.00133	0.00268807	0.0436865	-		proton antiporter efflux pump
MSMEG_6239	1480.49	-0.439929	0.0942786	-4.66626	3.07e-06	0.000118197	-		1,3-propanediol dehydrogenase
MSMEG_6297	126.402	-0.661747	0.171453	-3.85964	0.000113553	0.00306494	-		aldehyde dehydrogenase
MSMEG_6307	1826.03	0.317738	0.0996112	3.18979	0.00142378	0.0268416	-		glutamine-binding periplasmic protein/glutamine transporter permease
MSMEG_6309	882.009	0.371128	0.0986276	3.76293	0.000167937	0.00434157	-		ABC transporter ATP-binding protein
MSMEG_6346	356.397	-0.348689	0.117736	-2.96161	0.00306036	0.0492148	-		hypothetical protein MSMEG_6346
MSMEG_6426	188.845	-1.04064	0.1483	-7.01715	2.26e-12	1.89e-10	-		hypothetical protein MSMEG_6426
MSMEG_6454	1096.12	-0.320461	0.101862	-3.14605	0.00165494	0.030178	-		hypothetical protein MSMEG_6454
MSMEG_6472	24.5711	-1.32314	0.370488	-3.57134	0.000355155	0.00838178	-		hypothetical protein MSMEG_6472
MSMEG_6499	82.9252	-0.620762	0.201026	-3.08797	0.00201529	0.0352827	-	Rv1056	hypothetical protein MSMEG_6499
MSMEG_6540	1962.84	0.321945	0.0801257	4.018	5.87e-05	0.00168837	-	Rv0589	virulence factor Mce family protein
MSMEG_6542	1272.49	0.253809	0.082453	3.07823	0.00208234	0.036041	-		B12-binding domain-containing protein
MSMEG_6579	374.216	-0.397176	0.112673	-3.52504	0.000423417	0.00968013	-		hypothetical protein MSMEG_6579
MSMEG_6584	538.666	-0.862106	0.107249	-8.03838	9.1e-16	8.85e-14	-		acyl-CoA dehydrogenase
MSMEG_6585	615.777	-0.873816	0.111268	-7.85327	4.05e-15	3.88e-13	-		acyl-CoA dehydrogenase
MSMEG_6586	236.162	-0.845506	0.151595	-5.57739	2.44e-08	1.37e-06	-		alpha/beta hydrolase
MSMEG_6676	377.305	-0.427434	0.135806	-3.14739	0.00164734	0.0301292	-	Rv1733c	transmembrane protein
MSMEG_6678	154.41	-0.507488	0.164641	-3.08238	0.0020535	0.0357437	-		hypothetical protein MSMEG_6678
MSMEG_6685	224.501	-0.482018	0.130704	-3.68787	0.000226143	0.00563244	gabT		4-aminobutyrate aminotransferase
MSMEG_6686	364.178	-0.41447	0.117793	-3.51862	0.000433792	0.00980753	-		glutaryl-CoA dehydrogenase
MSMEG_6689	191.57	-0.465939	0.152523	-3.05488	0.00225152	0.0379415	-		CAIB/BAIF family protein
MSMEG_6739	2277.83	-0.505312	0.111544	-4.53014	5.89e-06	0.000214971	-		hypothetical protein MSMEG_6739
MSMEG_6740	1603.59	-0.317917	0.0933933	-3.40407	0.000663895	0.0140265	-		1-aminocyclopropane-1-carboxylate deaminase
MSMEG_6758	13666.6	-0.632998	0.0923213	-6.85647	7.06e-12	5.77e-10	-		transport integral membrane protein
MSMEG_6759	43585.3	-0.511739	0.0817307	-6.26128	3.82e-10	2.69e-08	glpK		glycerol kinase
MSMEG_6760	6720.79	-0.395983	0.0740537	-5.34725	8.93e-08	4.56e-06	-		hypothetical protein MSMEG_6760
MSMEG_6761	41620.8	-0.41651	0.0776002	-5.36739	7.99e-08	4.15e-06	-		glycerol-3-phosphate dehydrogenase
MSMEG_6762	1881.92	-0.450047	0.080926	-5.56121	2.68e-08	1.48e-06	-		transcriptional regulator
MSMEG_6763	1617.16	-0.479707	0.0790161	-6.071	1.27e-09	8.29e-08	-	Rv0077c	oxidoreductase
MSMEG_6790	31.8998	-2.02204	0.357482	-5.65633	1.55e-08	8.85e-07	-		AP endonuclease, family protein 2
MSMEG_6791	59.3748	-1.9041	0.257647	-7.39034	1.46e-13	1.34e-11	-	Rv1715	3-hydroxybutyryl-CoA dehydrogenase
MSMEG_6792	76.5189	-0.73023	0.216122	-3.37879	0.000728068	0.0150705	-		inner membrane permease YgbN
MSMEG_6798	239.881	-0.834227	0.136857	-6.09561	1.09e-09	7.18e-08	rbsR		ribose operon repressor
MSMEG_6800	174.151	-0.887355	0.166346	-5.33439	9.59e-08	4.78e-06	frcK		fructose transporter kinase
MSMEG_6801	282.068	-1.07704	0.131653	-8.18092	2.82e-16	2.98e-14	-		kinase, pfkB family protein
MSMEG_6802	346.347	-1.23132	0.123139	-9.99942	1.53e-23	2.35e-21	-		ABC transporter ATP-binding protein
MSMEG_6803	626.151	-1.37118	0.108041	-12.6913	6.61e-37	2.02e-34	-		ribose transporter permease RbsC
MSMEG_6804	872.422	-1.34104	0.101683	-13.1885	1.02e-39	3.92e-37	-		sugar ABC transporter substrate-binding protein
MSMEG_6880	214.309	-0.612117	0.139749	-4.38013	1.19e-05	0.000397108	-		hydrophobic amino acid ABC transporter
MSMEG_6881	150.984	-0.494732	0.159295	-3.10577	0.00189787	0.0340007	-		GntR family transcriptional regulator
MSMEG_6896	8633.23	-0.285068	0.0691654	-4.12153	3.76e-05	0.00114156	-	Rv0054	single-stranded DNA-binding protein
MSMEG_6897	7081.45	-0.378899	0.0792523	-4.78093	1.74e-06	7.03e-05	rpsF	Rv0053	30S ribosomal protein S6
